# Integration of Machine Learning Improves the Prediction Accuracy of Molecular Modelling for *M. jannaschii* Tyrosyl-tRNA Synthetase Substrate Specificity

**DOI:** 10.1101/2020.06.26.174524

**Authors:** Bingya Duan, Yingfei Sun

## Abstract

Design of enzyme binding pocket to accommodate substrates with different chemical structure is a great challenge. Traditionally, thousands even millions of mutants have to be screened in wet-lab experiment to find a ligand-specific mutant and large amount of time and resources is consumed. To accelerate the screening process, here we propose a novel workflow through integration of molecular modeling and data-driven machine learning method to generate mutant libraries with high enrichment ratio for recognition of specific substrate. *M. jannaschii* tyrosyl-tRNA synthetase (*Mj.* TyrRS) is used as an example system to give a proof of concept since the sequence and structure of many unnatural amino acid specific *Mj.* TyrRS mutants have been reported. Based on the crystal structures of different *Mj.* TyrRS mutants and Rosetta modeling result, we find D158G/P is the critical residue which influences the backbone disruption of helix with residue 158-163. Our results show that compared with random mutation, Rosetta modeling and score function calculation can elevate the enrichment ratio of desired mutants by 2-fold in a test library having 687 mutants, while after calibration by machine learning model trained using known data of *Mj.* TyrRS mutants and ligand, the enrichment ratio can be elevated by 11-fold. This molecular modeling and machine learning-integrated workflow is anticipated to significantly benefit to the *Mj.* tyrRS mutant screening and substantially reduce the time and cost of web-lab experiment. Besides, this novel process will have broad application in the field of computational protein design.

**CCS Concepts:** • Applied computing • Life and medical sciences • Computational biology • Molecular structural biology
