## Supplementary file S1 for "Integration of Machine Learning Improves the Prediction Accuracy of Molecular Modelling for *M. jannaschii* Tyrosyl-tRNA Synthetase Substrate Specificity"

### Sheet: collection
UAA_index	UAA_name	Smiles	Methanococcus jannaschii TyrRS mutant index	mutation site	Sequence of mutant	PDB ID	D158P/G	DOI of literature
000	L-tyrosine	[NH3+][C@H](C(=O)O)Cc1ccc(cc1)O	000_001	None	MDEFEMIKRNTSEIISEEELREVLKKDEKSAYIGFEPSGKIHLGHYLQIKKMIDLQNAGFDIIILLADLHAYLNQKGELDEIRKIGDYNKKVFEAMGLKAKYVYGSEFQLDKDYTLNVYRLALKTTLKRARRSMELIAREDENPKVAEVIYPIMQVNDIHYLGVDVAVGGMEQRKIHMLARELLPKKVVCIHNPVLTGLDGE	1J1U, 1U7D	No	10.1038/nsb934
001	p-Methoxy-L-phenylalanine	[NH3+][C@H](C(=O)O)Cc1ccc(cc1)OC	001_001	Y32Q D158A E107T L162P	MDEFEMIKRNTSEIISEEELREVLKKDEKSAQIGFEPSGKIHLGHYLQIKKMIDLQNAGFDIIILLADLHAYLNQKGELDEIRKIGDYNKKVFEAMGLKAKYVYGSTFQLDKDYTLNVYRLALKTTLKRARRSMELIAREDENPKVAEVIYPIMQVNAIHYPGVDVAVGGMEQRKIHMLARELLPKKVVCIHNPVLTGLDGE	1U7X	No	10.1126/science.1060077
			015_003	Y32L L65V F108W Q109M D158G I159A	MDEFEMIKRNTSEIISEEELREVLKKDEKSALIGFEPSGKIHLGHYLQIKKMIDLQNAGFDIIIVLADLHAYLNQKGELDEIRKIGDYNKKVFEAMGLKAKYVYGSEWMLDKDYTLNVYRLALKTTLKRARRSMELIAREDENPKVAEVIYPIMQVNGAHYLGVDVAVGGMEQRKIHMLARELLPKKVVCIHNPVLTGLDGE		Yes
002	O-Allyl-L-tyrosine (OAY)	[NH3+][C@H](C(=O)O)Cc1ccc(cc1)OCC=C	002_001	E107A D158C I159A	MDEFEMIKRNTSEIISEEELREVLKKDEKSAYIGFEPSGKIHLGHYLQIKKMIDLQNAGFDIIILLADLHAYLNQKGELDEIRKIGDYNKKVFEAMGLKAKYVYGSAFQLDKDYTLNVYRLALKTTLKRARRSMELIAREDENPKVAEVIYPIMQVNCAHYLGVDVAVGGMEQRKIHMLARELLPKKVVCIHNPVLTGLDGE		No	10.1002/1521-3773(20020802)41:15<2840::AID-ANIE2840>3.0.CO;2-#
			002_002	Y32S E107T D158T I159Y L162A	MDEFEMIKRNTSEIISEEELREVLKKDEKSAYIGFEPSGKIHLGHYLQIKKMIDLQNAGFDIIILLADLHAYLNQKGELDEIRKIGDYNKKVFEAMGLKAKYVYGSAFQLDKDYTLNVYRLALKTTLKRARRSMELIAREDENPKVAEVIYPIMQVNCAHYLGVDVAVGGMEQRKIHMLARELLPKKVVCIHNPVLTGLDGE		No	10.1038/nbt742
			015_003	Y32L L65V F108W Q109M D158G I159A	MDEFEMIKRNTSEIISEEELREVLKKDEKSALIGFEPSGKIHLGHYLQIKKMIDLQNAGFDIIIVLADLHAYLNQKGELDEIRKIGDYNKKVFEAMGLKAKYVYGSEWMLDKDYTLNVYRLALKTTLKRARRSMELIAREDENPKVAEVIYPIMQVNGAHYLGVDVAVGGMEQRKIHMLARELLPKKVVCIHNPVLTGLDGE		Yes
003	3-(2-Naphthyl)-L-alanine	[NH3+][C@H](C(=O)O)Cc1ccc2c(c1)cccc2	003_001	Y32L D158P I159A L162Q A167V	MDEFEMIKRNTSEIISEEELREVLKKDEKSALIGFEPSGKIHLGHYLQIKKMIDLQNAGFDIIILLADLHAYLNQKGELDEIRKIGDYNKKVFEAMGLKAKYVYGSEFQLDKDYTLNVYRLALKTTLKRARRSMELIAREDENPKVAEVIYPIMQVNPAHYQGVDVVVGGMEQRKIHMLARELLPKKVVCIHNPVLTGLDGE	1ZH0	Yes	10.1021/ja012307j
004	3-Iodo-L-tyrosine	[NH3+][C@H](C(=O)O)Cc1cc(I)c(cc1)O	004_001	H70A D158T	MDEFEMIKRNTSEIISEEELREVLKKDEKSAYIGFEPSGKIHLGHYLQIKKMIDLQNAGFDIIILLADLAAYLNQKGELDEIRKIGDYNKKVFEAMGLKAKYVYGSEFQLDKDYTLNVYRLALKTTLKRARRSMELIAREDENPKVAEVIYPIMQVNTIHYLGVDVAVGGMEQRKIHMLARELLPKKVVCIHNPVLTGLDGE	2ZP1	No	10.1016/j.str.2009.01.008
005	p-Benzoyl-L-phenylalanine(pBpa)	[NH3+][C@H](C(=O)O)Cc1ccc(cc1)C(=O)c1ccccc1	005_001	Y32G E107S D158T I159S	MDEFEMIKRNTSEIISEEELREVLKKDEKSAGIGFEPSGKIHLGHYLQIKKMIDLQNAGFDIIILLADLHAYLNQKGELDEIRKIGDYNKKVFEAMGLKAKYVYGSSFQLDKDYTLNVYRLALKTTLKRARRSMELIAREDENPKVAEVIYPIMQVNTSHYLGVDVAVGGMEQRKIHMLARELLPKKVVCIHNPVLTGLDGE		No	10.1073/pnas.172226299
			005_002	Y32A E107L D158T I159A	MDEFEMIKRNTSEIISEEELREVLKKDEKSAAIGFEPSGKIHLGHYLQIKKMIDLQNAGFDIIILLADLHAYLNQKGELDEIRKIGDYNKKVFEAMGLKAKYVYGSLFQLDKDYTLNVYRLALKTTLKRARRSMELIAREDENPKVAEVIYPIMQVNTAHYLGVDVAVGGMEQRKIHMLARELLPKKVVCIHNPVLTGLDGE		No
			005_003	A31V Y32G E107P D158T I159S	MDEFEMIKRNTSEIISEEELREVLKKDEKSVGIGFEPSGKIHLGHYLQIKKMIDLQNAGFDIIILLADLHAYLNQKGELDEIRKIGDYNKKVFEAMGLKAKYVYGSPFQLDKDYTLNVYRLALKTTLKRARRSMELIAREDENPKVAEVIYPIMQVNTSHYLGVDVAVGGMEQRKIHMLARELLPKKVVCIHNPVLTGLDGE		No	10.1039/b904032c
			005_004	Y32W E107S D158T I159S L162R	MDEFEMIKRNTSEIISEEELREVLKKDEKSAWIGFEPSGKIHLGHYLQIKKMIDLQNAGFDIIILLADLHAYLNQKGELDEIRKIGDYNKKVFEAMGLKAKYVYGSSFQLDKDYTLNVYRLALKTTLKRARRSMELIAREDENPKVAEVIYPIMQVNTSHYRGVDVAVGGMEQRKIHMLARELLPKKVVCIHNPVLTGLDGE		No
			005_005	Y32A E107S D158T I159S L162A	MDEFEMIKRNTSEIISEEELREVLKKDEKSAAIGFEPSGKIHLGHYLQIKKMIDLQNAGFDIIILLADLHAYLNQKGELDEIRKIGDYNKKVFEAMGLKAKYVYGSSFQLDKDYTLNVYRLALKTTLKRARRSMELIAREDENPKVAEVIYPIMQVNTSHYAGVDVAVGGMEQRKIHMLARELLPKKVVCIHNPVLTGLDGE		No
			005_006	Y32G E107P D158G I159T	MDEFEMIKRNTSEIISEEELREVLKKDEKSAGIGFEPSGKIHLGHYLQIKKMIDLQNAGFDIIILLADLHAYLNQKGELDEIRKIGDYNKKVFEAMGLKAKYVYGSPFQLDKDYTLNVYRLALKTTLKRARRSMELIAREDENPKVAEVIYPIMQVNGTHYLGVDVAVGGMEQRKIHMLARELLPKKVVCIHNPVLTGLDGE	2HGZ	Yes
006	p-Azido-L-phenylalanine (AzF)	[NH3+][C@H](C(=O)O)Cc1ccc(cc1)N=N#N	006_001	Y32T E107N D158P I159L L162Q	MDEFEMIKRNTSEIISEEELREVLKKDEKSATIGFEPSGKIHLGHYLQIKKMIDLQNAGFDIIILLADLHAYLNQKGELDEIRKIGDYNKKVFEAMGLKAKYVYGSNFQLDKDYTLNVYRLALKTTLKRARRSMELIAREDENPKVAEVIYPIMQVNPLHYQGVDVAVGGMEQRKIHMLARELLPKKVVCIHNPVLTGLDGE		Yes	10.1021/ja027007w
			006_002	Y32T E107S D158P I159S L162Q	MDEFEMIKRNTSEIISEEELREVLKKDEKSATIGFEPSGKIHLGHYLQIKKMIDLQNAGFDIIILLADLHAYLNQKGELDEIRKIGDYNKKVFEAMGLKAKYVYGSSFQLDKDYTLNVYRLALKTTLKRARRSMELIAREDENPKVAEVIYPIMQVNPSHYQGVDVAVGGMEQRKIHMLARELLPKKVVCIHNPVLTGLDGE		Yes
			006_003	Y32T E107S D158P I159L L162Q	MDEFEMIKRNTSEIISEEELREVLKKDEKSATIGFEPSGKIHLGHYLQIKKMIDLQNAGFDIIILLADLHAYLNQKGELDEIRKIGDYNKKVFEAMGLKAKYVYGSSFQLDKDYTLNVYRLALKTTLKRARRSMELIAREDENPKVAEVIYPIMQVNPLHYQGVDVAVGGMEQRKIHMLARELLPKKVVCIHNPVLTGLDGE		Yes
			006_004	Y32L E107T D158P I159V L162Q	MDEFEMIKRNTSEIISEEELREVLKKDEKSALIGFEPSGKIHLGHYLQIKKMIDLQNAGFDIIILLADLHAYLNQKGELDEIRKIGDYNKKVFEAMGLKAKYVYGSTFQLDKDYTLNVYRLALKTTLKRARRSMELIAREDENPKVAEVIYPIMQVNPVHYQGVDVAVGGMEQRKIHMLARELLPKKVVCIHNPVLTGLDGE		Yes
			006_005	Y32A E107R D158V L162D	MDEFEMIKRNTSEIISEEELREVLKKDEKSAAIGFEPSGKIHLGHYLQIKKMIDLQNAGFDIIILLADLHAYLNQKGELDEIRKIGDYNKKVFEAMGLKAKYVYGSRFQLDKDYTLNVYRLALKTTLKRARRSMELIAREDENPKVAEVIYPIMQVNVIHYDGVDVAVGGMEQRKIHMLARELLPKKVVCIHNPVLTGLDGE		No
			006_006	Y32G E107T D158T I159Y H160Y	MDEFEMIKRNTSEIISEEELREVLKKDEKSAGIGFEPSGKIHLGHYLQIKKMIDLQNAGFDIIILLADLHAYLNQKGELDEIRKIGDYNKKVFEAMGLKAKYVYGSTFQLDKDYTLNVYRLALKTTLKRARRSMELIAREDENPKVAEVIYPIMQVNTYYYLGVDVAVGGMEQRKIHMLARELLPKKVVCIHNPVLTGLDGE		No
			006_007	Y32L E107P D158Q Y161S L162S	MDEFEMIKRNTSEIISEEELREVLKKDEKSALIGFEPSGKIHLGHYLQIKKMIDLQNAGFDIIILLADLHAYLNQKGELDEIRKIGDYNKKVFEAMGLKAKYVYGSPFQLDKDYTLNVYRLALKTTLKRARRSMELIAREDENPKVAEVIYPIMQVNQIHSSGVDVAVGGMEQRKIHMLARELLPKKVVCIHNPVLTGLDGE		No
			015_003	Y32L L65V F108W Q109M D158G I159A	MDEFEMIKRNTSEIISEEELREVLKKDEKSALIGFEPSGKIHLGHYLQIKKMIDLQNAGFDIIIVLADLHAYLNQKGELDEIRKIGDYNKKVFEAMGLKAKYVYGSEWMLDKDYTLNVYRLALKTTLKRARRSMELIAREDENPKVAEVIYPIMQVNGAHYLGVDVAVGGMEQRKIHMLARELLPKKVVCIHNPVLTGLDGE		Yes
007	pAF	[NH3+][C@H](C(=O)O)Cc1ccc(cc1)N	007_001	Y32T E107T D158P I159L L162A	MDEFEMIKRNTSEIISEEELREVLKKDEKSATIGFEPSGKIHLGHYLQIKKMIDLQNAGFDIIILLADLHAYLNQKGELDEIRKIGDYNKKVFEAMGLKAKYVYGSTFQLDKDYTLNVYRLALKTTLKRARRSMELIAREDENPKVAEVIYPIMQVNPLHYAGVDVAVGGMEQRKIHMLARELLPKKVVCIHNPVLTGLDGE		Yes	10.1021/ja0284153
008	pIF	[NH3+][C@H](C(=O)O)Cc1ccc(cc1)C(C)C	008_001	Y32G T102C V103A E107P D158G I159Y	MDEFEMIKRNTSEIISEEELREVLKKDEKSAGIGFEPSGKIHLGHYLQIKKMIDLQNAGFDIIILLADLHAYLNQKGELDEIRKIGDYNKKVFEAMGLKAKCAYGSPFQLDKDYTLNVYRLALKTTLKRARRSMELIAREDENPKVAEVIYPIMQVNGYHYLGVDVAVGGMEQRKIHMLARELLPKKVVCIHNPVLTGLDGE		Yes	10.1038/nbt742
			015_003	Y32L L65V F108W Q109M D158G I159A	MDEFEMIKRNTSEIISEEELREVLKKDEKSALIGFEPSGKIHLGHYLQIKKMIDLQNAGFDIIIVLADLHAYLNQKGELDEIRKIGDYNKKVFEAMGLKAKYVYGSEWMLDKDYTLNVYRLALKTTLKRARRSMELIAREDENPKVAEVIYPIMQVNGAHYLGVDVAVGGMEQRKIHMLARELLPKKVVCIHNPVLTGLDGE		Yes
009	pAcF	[NH3+][C@H](C(=O)O)Cc1ccc(cc1)C(=O)C	009_001	Y32L D158G I159C L162R	MDEFEMIKRNTSEIISEEELREVLKKDEKSALIGFEPSGKIHLGHYLQIKKMIDLQNAGFDIIILLADLHAYLNQKGELDEIRKIGDYNKKVFEAMGLKAKYVYGSEFQLDKDYTLNVYRLALKTTLKRARRSMELIAREDENPKVAEVIYPIMQVNGCHYRGVDVAVGGMEQRKIHMLARELLPKKVVCIHNPVLTGLDGE	1ZH6	Yes	10.1073/pnas.0234824100
			009_002	Y32L D158G I159T L162R	MDEFEMIKRNTSEIISEEELREVLKKDEKSALIGFEPSGKIHLGHYLQIKKMIDLQNAGFDIIILLADLHAYLNQKGELDEIRKIGDYNKKVFEAMGLKAKYVYGSEFQLDKDYTLNVYRLALKTTLKRARRSMELIAREDENPKVAEVIYPIMQVNGTHYRGVDVAVGGMEQRKIHMLARELLPKKVVCIHNPVLTGLDGE		Yes
			009_003	Y32A D158G I159G A167I	MDEFEMIKRNTSEIISEEELREVLKKDEKSAAIGFEPSGKIHLGHYLQIKKMIDLQNAGFDIIILLADLHAYLNQKGELDEIRKIGDYNKKVFEAMGLKAKYVYGSEFQLDKDYTLNVYRLALKTTLKRARRSMELIAREDENPKVAEVIYPIMQVNGGHYLGVDVIVGGMEQRKIHMLARELLPKKVVCIHNPVLTGLDGE		Yes
			015_003	Y32L L65V F108W Q109M D158G I159A	MDEFEMIKRNTSEIISEEELREVLKKDEKSALIGFEPSGKIHLGHYLQIKKMIDLQNAGFDIIIVLADLHAYLNQKGELDEIRKIGDYNKKVFEAMGLKAKYVYGSEWMLDKDYTLNVYRLALKTTLKRARRSMELIAREDENPKVAEVIYPIMQVNGAHYLGVDVAVGGMEQRKIHMLARELLPKKVVCIHNPVLTGLDGE		Yes
010	O-Propargyl-L-tyrosine	[NH3+][C@H](C(=O)O)Cc1ccc(cc1)OCC#C	010_001	Y32A E107P L110F D158A L162A	MDEFEMIKRNTSEIISEEELREVLKKDEKSAAIGFEPSGKIHLGHYLQIKKMIDLQNAGFDIIILLADLHAYLNQKGELDEIRKIGDYNKKVFEAMGLKAKYVYGSPFQFDKDYTLNVYRLALKTTLKRARRSMELIAREDENPKVAEVIYPIMQVNAIHYAGVDVAVGGMEQRKIHMLARELLPKKVVCIHNPVLTGLDGE		No	10.1016/j.bmcl.2004.12.065
			010_002	Y32A E107K D158A L162A	MDEFEMIKRNTSEIISEEELREVLKKDEKSAAIGFEPSGKIHLGHYLQIKKMIDLQNAGFDIIILLADLHAYLNQKGELDEIRKIGDYNKKVFEAMGLKAKYVYGSKFQLDKDYTLNVYRLALKTTLKRARRSMELIAREDENPKVAEVIYPIMQVNAIHYAGVDVAVGGMEQRKIHMLARELLPKKVVCIHNPVLTGLDGE		No
			010_003	Y32A E107R D158A L162P	MDEFEMIKRNTSEIISEEELREVLKKDEKSAAIGFEPSGKIHLGHYLQIKKMIDLQNAGFDIIILLADLHAYLNQKGELDEIRKIGDYNKKVFEAMGLKAKYVYGSRFQLDKDYTLNVYRLALKTTLKRARRSMELIAREDENPKVAEVIYPIMQVNAIHYPGVDVAVGGMEQRKIHMLARELLPKKVVCIHNPVLTGLDGE		No
			010_004	Y32H E107A D158A L162P	MDEFEMIKRNTSEIISEEELREVLKKDEKSAHIGFEPSGKIHLGHYLQIKKMIDLQNAGFDIIILLADLHAYLNQKGELDEIRKIGDYNKKVFEAMGLKAKYVYGSAFQLDKDYTLNVYRLALKTTLKRARRSMELIAREDENPKVAEVIYPIMQVNAIHYPGVDVAVGGMEQRKIHMLARELLPKKVVCIHNPVLTGLDGE		No
			010_005	Y32S E107Q D158A L162A	MDEFEMIKRNTSEIISEEELREVLKKDEKSASIGFEPSGKIHLGHYLQIKKMIDLQNAGFDIIILLADLHAYLNQKGELDEIRKIGDYNKKVFEAMGLKAKYVYGSQFQLDKDYTLNVYRLALKTTLKRARRSMELIAREDENPKVAEVIYPIMQVNAIHYAGVDVAVGGMEQRKIHMLARELLPKKVVCIHNPVLTGLDGE		No
			010_006	Y32T E107S D158L I159H L162P	MDEFEMIKRNTSEIISEEELREVLKKDEKSATIGFEPSGKIHLGHYLQIKKMIDLQNAGFDIIILLADLHAYLNQKGELDEIRKIGDYNKKVFEAMGLKAKYVYGSSFQLDKDYTLNVYRLALKTTLKRARRSMELIAREDENPKVAEVIYPIMQVNLHHYPGVDVAVGGMEQRKIHMLARELLPKKVVCIHNPVLTGLDGE		No
			010_007	Y32A E107Q D158P I159G L162T	MDEFEMIKRNTSEIISEEELREVLKKDEKSAAIGFEPSGKIHLGHYLQIKKMIDLQNAGFDIIILLADLHAYLNQKGELDEIRKIGDYNKKVFEAMGLKAKYVYGSQFQLDKDYTLNVYRLALKTTLKRARRSMELIAREDENPKVAEVIYPIMQVNPGHYTGVDVAVGGMEQRKIHMLARELLPKKVVCIHNPVLTGLDGE		Yes
			010_008	Y32A E107P D158S I159L L162H	MDEFEMIKRNTSEIISEEELREVLKKDEKSAAIGFEPSGKIHLGHYLQIKKMIDLQNAGFDIIILLADLHAYLNQKGELDEIRKIGDYNKKVFEAMGLKAKYVYGSPFQLDKDYTLNVYRLALKTTLKRARRSMELIAREDENPKVAEVIYPIMQVNSLHYHGVDVAVGGMEQRKIHMLARELLPKKVVCIHNPVLTGLDGE		No
			015_003	Y32L L65V F108W Q109M D158G I159A	MDEFEMIKRNTSEIISEEELREVLKKDEKSALIGFEPSGKIHLGHYLQIKKMIDLQNAGFDIIIVLADLHAYLNQKGELDEIRKIGDYNKKVFEAMGLKAKYVYGSEWMLDKDYTLNVYRLALKTTLKRARRSMELIAREDENPKVAEVIYPIMQVNGAHYLGVDVAVGGMEQRKIHMLARELLPKKVVCIHNPVLTGLDGE		Yes
011	pNO2F	[NH3+][C@H](C(=O)O)Cc1ccc(cc1)N(=O)=O	011_001	Y32L E107S D158P I159L H160N L162E	MDEFEMIKRNTSEIISEEELREVLKKDEKSALIGFEPSGKIHLGHYLQIKKMIDLQNAGFDIIILLADLHAYLNQKGELDEIRKIGDYNKKVFEAMGLKAKYVYGSSFQLDKDYTLNVYRLALKTTLKRARRSMELIAREDENPKVAEVIYPIMQVNPLNYEGVDVAVGGMEQRKIHMLARELLPKKVVCIHNPVLTGLDGE		Yes	10.1021/ja058262u
			015_003	Y32L L65V F108W Q109M D158G I159A	MDEFEMIKRNTSEIISEEELREVLKKDEKSALIGFEPSGKIHLGHYLQIKKMIDLQNAGFDIIIVLADLHAYLNQKGELDEIRKIGDYNKKVFEAMGLKAKYVYGSEWMLDKDYTLNVYRLALKTTLKRARRSMELIAREDENPKVAEVIYPIMQVNGAHYLGVDVAVGGMEQRKIHMLARELLPKKVVCIHNPVLTGLDGE		Yes
012	Sulfo-L-tyrosine	[NH3+][C@H](C(=O)O)Cc1ccc(cc1)OS(O)(O)O	012_001	Y32L L65P D158G I159C L162K	MDEFEMIKRNTSEIISEEELREVLKKDEKSALIGFEPSGKIHLGHYLQIKKMIDLQNAGFDIIIPLADLHAYLNQKGELDEIRKIGDYNKKVFEAMGLKAKYVYGSEFQLDKDYTLNVYRLALKTTLKRARRSMELIAREDENPKVAEVIYPIMQVNGCHYKGVDVAVGGMEQRKIHMLARELLPKKVVCIHNPVLTGLDGE		Yes	10.1038/nbt1254
			017_001	Y32S L65A F108K Q109H D158G L162K	MDEFEMIKRNTSEIISEEELREVLKKDEKSASIGFEPSGKIHLGHYLQIKKMIDLQNAGFDIIIALADLHAYLNQKGELDEIRKIGDYNKKVFEAMGLKAKYVYGSEKHLDKDYTLNVYRLALKTTLKRARRSMELIAREDENPKVAEVIYPIMQVNGIHYKGVDVAVGGMEQRKIHMLARELLPKKVVCIHNPVLTGLDGE		Yes
013	AzoPhe	[NH3+][C@H](C(=O)O)Cc1ccc(cc1)/N=N/c1ccccc1	013_001	Y32G L65E F108A Q109E D158G L162H	MDEFEMIKRNTSEIISEEELREVLKKDEKSAGIGFEPSGKIHLGHYLQIKKMIDLQNAGFDIIIELADLHAYLNQKGELDEIRKIGDYNKKVFEAMGLKAKYVYGSEAELDKDYTLNVYRLALKTTLKRARRSMELIAREDENPKVAEVIYPIMQVNGIHYHGVDVAVGGMEQRKIHMLARELLPKKVVCIHNPVLTGLDGE		Yes	10.1021/ja055467u
014	DiketonePhe	[NH3+][C@H](C(=O)O)Cc1ccc(cc1)C(=O)CC(=O)C	014_001	Y32G F65V F108T D158G L162S	MDEFEMIKRNTSEIISEEELREVLKKDEKSAGIGFEPSGKIHLGHYLQIKKMIDLQNAGFDIIIVLADLHAYLNQKGELDEIRKIGDYNKKVFEAMGLKAKYVYGSETQLDKDYTLNVYRLALKTTLKRARRSMELIAREDENPKVAEVIYPIMQVNGIHYSGVDVAVGGMEQRKIHMLARELLPKKVVCIHNPVLTGLDGE		Yes	10.1016/j.bmcl.2006.07.094
015	pCNF	[NH3+][C@H](C(=O)O)Cc1ccc(cc1)C#N	015_001	Y32L L65V F108W Q109M D158G	MDEFEMIKRNTSEIISEEELREVLKKDEKSALIGFEPSGKIHLGHYLQIKKMIDLQNAGFDIIIVLADLHAYLNQKGELDEIRKIGDYNKKVFEAMGLKAKYVYGSEWMLDKDYTLNVYRLALKTTLKRARRSMELIAREDENPKVAEVIYPIMQVNGIHYLGVDVAVGGMEQRKIHMLARELLPKKVVCIHNPVLTGLDGE		Yes	10.1021/ja0636690
			015_002	Y32L L65V F108W Q109M D158G I159P	MDEFEMIKRNTSEIISEEELREVLKKDEKSALIGFEPSGKIHLGHYLQIKKMIDLQNAGFDIIIVLADLHAYLNQKGELDEIRKIGDYNKKVFEAMGLKAKYVYGSEWMLDKDYTLNVYRLALKTTLKRARRSMELIAREDENPKVAEVIYPIMQVNGPHYLGVDVAVGGMEQRKIHMLARELLPKKVVCIHNPVLTGLDGE		Yes	10.1021/bi900426d
			015_003	Y32L L65V F108W Q109M D158G I159A	MDEFEMIKRNTSEIISEEELREVLKKDEKSALIGFEPSGKIHLGHYLQIKKMIDLQNAGFDIIIVLADLHAYLNQKGELDEIRKIGDYNKKVFEAMGLKAKYVYGSEWMLDKDYTLNVYRLALKTTLKRARRSMELIAREDENPKVAEVIYPIMQVNGAHYLGVDVAVGGMEQRKIHMLARELLPKKVVCIHNPVLTGLDGE	3QE4	Yes	10.1021/bi101929e
016	NH2Y	[NH3+][C@H](C(=O)O)Cc1cc(N)c(cc1)O	016_001	Y32Q L65E F108G Q109L L162Y	MDEFEMIKRNTSEIISEEELREVLKKDEKSAQIGFEPSGKIHLGHYLQIKKMIDLQNAGFDIIIELADLHAYLNQKGELDEIRKIGDYNKKVFEAMGLKAKYVYGSEGLLDKDYTLNVYRLALKTTLKRARRSMELIAREDENPKVAEVIYPIMQVNDIHYYGVDVAVGGMEQRKIHMLARELLPKKVVCIHNPVLTGLDGE		No	10.1021/ja076043y
017	pCMF	[NH3+][C@H](C(=O)O)Cc1ccc(cc1)CC(=O)O	017_001	Y32S L65A F108K Q109H D158G L162K	MDEFEMIKRNTSEIISEEELREVLKKDEKSASIGFEPSGKIHLGHYLQIKKMIDLQNAGFDIIIALADLHAYLNQKGELDEIRKIGDYNKKVFEAMGLKAKYVYGSEKHLDKDYTLNVYRLALKTTLKRARRSMELIAREDENPKVAEVIYPIMQVNGIHYKGVDVAVGGMEQRKIHMLARELLPKKVVCIHNPVLTGLDGE	5U36	Yes	10.1021/cb700083w
			017_002	Y32S L65A F108A D158G L162K	MDEFEMIKRNTSEIISEEELREVLKKDEKSASIGFEPSGKIHLGHYLQIKKMIDLQNAGFDIIIALADLHAYLNQKGELDEIRKIGDYNKKVFEAMGLKAKYVYGSEAQLDKDYTLNVYRLALKTTLKRARRSMELIAREDENPKVAEVIYPIMQVNGIHYKGVDVAVGGMEQRKIHMLARELLPKKVVCIHNPVLTGLDGE		Yes
			017_003	Y32A L65S F108R Q109N D158S L162H	MDEFEMIKRNTSEIISEEELREVLKKDEKSAAIGFEPSGKIHLGHYLQIKKMIDLQNAGFDIIISLADLHAYLNQKGELDEIRKIGDYNKKVFEAMGLKAKYVYGSERNLDKDYTLNVYRLALKTTLKRARRSMELIAREDENPKVAEVIYPIMQVNSIHYHGVDVAVGGMEQRKIHMLARELLPKKVVCIHNPVLTGLDGE		No
			017_004	Y32S L65A F108N Q109Y D158G L162K	MDEFEMIKRNTSEIISEEELREVLKKDEKSASIGFEPSGKIHLGHYLQIKKMIDLQNAGFDIIIALADLHAYLNQKGELDEIRKIGDYNKKVFEAMGLKAKYVYGSENYLDKDYTLNVYRLALKTTLKRARRSMELIAREDENPKVAEVIYPIMQVNGIHYYGVDVAVGGMEQRKIHMLARELLPKKVVCIHNPVLTGLDGE		Yes
			017_005	Y32A L65R F108Q Q109G D158K L162A	MDEFEMIKRNTSEIISEEELREVLKKDEKSAAIGFEPSGKIHLGHYLQIKKMIDLQNAGFDIIIRLADLHAYLNQKGELDEIRKIGDYNKKVFEAMGLKAKYVYGSEQGLDKDYTLNVYRLALKTTLKRARRSMELIAREDENPKVAEVIYPIMQVNKIHYAGVDVAVGGMEQRKIHMLARELLPKKVVCIHNPVLTGLDGE		No
018	TfmdPhe		018_001	Y32I H70F E107S Q109M D158P I159L L162E	MDEFEMIKRNTSEIISEEELREVLKKDEKSAIIGFEPSGKIHLGHYLQIKKMIDLQNAGFDIIILLADLFAYLNQKGELDEIRKIGDYNKKVFEAMGLKAKYVYGSSFMLDKDYTLNVYRLALKTTLKRARRSMELIAREDENPKVAEVIYPIMQVNPLHYEGVDVAVGGMEQRKIHMLARELLPKKVVCIHNPVLTGLDGE	3D6U, 3D6V	Yes	10.1002/cbic.200700460
019	BiphenylAla(BipAla)	[NH3+][C@H](C(=O)O)Cc1ccc(cc1)c1ccccc1	019_001	Y32H L65H F108W Q109M D158G L162K	MDEFEMIKRNTSEIISEEELREVLKKDEKSAHIGFEPSGKIHLGHYLQIKKMIDLQNAGFDIIIHLADLHAYLNQKGELDEIRKIGDYNKKVFEAMGLKAKYVYGSEWMLDKDYTLNVYRLALKTTLKRARRSMELIAREDENPKVAEVIYPIMQVNGIHYKGVDVAVGGMEQRKIHMLARELLPKKVVCIHNPVLTGLDGE		Yes	10.1002/anie.200703397
			019_002	Y32G L65V F108A Q109D D158S L162R	MDEFEMIKRNTSEIISEEELREVLKKDEKSAGIGFEPSGKIHLGHYLQIKKMIDLQNAGFDIIIVLADLHAYLNQKGELDEIRKIGDYNKKVFEAMGLKAKYVYGSEADLDKDYTLNVYRLALKTTLKRARRSMELIAREDENPKVAEVIYPIMQVNSIHYRGVDVAVGGMEQRKIHMLARELLPKKVVCIHNPVLTGLDGE		No
			019_003	Y32H L65V F108S Q109K D158G L162S	MDEFEMIKRNTSEIISEEELREVLKKDEKSAHIGFEPSGKIHLGHYLQIKKMIDLQNAGFDIIIVLADLHAYLNQKGELDEIRKIGDYNKKVFEAMGLKAKYVYGSESKLDKDYTLNVYRLALKTTLKRARRSMELIAREDENPKVAEVIYPIMQVNGIHYSGVDVAVGGMEQRKIHMLARELLPKKVVCIHNPVLTGLDGE		Yes
			019_004	Y32A L65S F108R Q109E D158S L162S	MDEFEMIKRNTSEIISEEELREVLKKDEKSAAIGFEPSGKIHLGHYLQIKKMIDLQNAGFDIIISLADLHAYLNQKGELDEIRKIGDYNKKVFEAMGLKAKYVYGSERELDKDYTLNVYRLALKTTLKRARRSMELIAREDENPKVAEVIYPIMQVNSIHYSGVDVAVGGMEQRKIHMLARELLPKKVVCIHNPVLTGLDGE		No
			019_005	Y32H L65V F108R Q109P D158G	MDEFEMIKRNTSEIISEEELREVLKKDEKSAHIGFEPSGKIHLGHYLQIKKMIDLQNAGFDIIIVLADLHAYLNQKGELDEIRKIGDYNKKVFEAMGLKAKYVYGSERPLDKDYTLNVYRLALKTTLKRARRSMELIAREDENPKVAEVIYPIMQVNGIHYLGVDVAVGGMEQRKIHMLARELLPKKVVCIHNPVLTGLDGE		Yes
			019_006	Y32A L65V F108S Q109H D158G L162E	MDEFEMIKRNTSEIISEEELREVLKKDEKSAAIGFEPSGKIHLGHYLQIKKMIDLQNAGFDIIIVLADLHAYLNQKGELDEIRKIGDYNKKVFEAMGLKAKYVYGSESHLDKDYTLNVYRLALKTTLKRARRSMELIAREDENPKVAEVIYPIMQVNGIHYEGVDVAVGGMEQRKIHMLARELLPKKVVCIHNPVLTGLDGE		Yes
			019_007	Y32L L65T H70S Q155G D158V L162H	MDEFEMIKRNTSEIISEEELREVLKKDEKSALIGFEPSGKIHLGHYLQIKKMIDLQNAGFDIIITLADLSAYLNQKGELDEIRKIGDYNKKVFEAMGLKAKYVYGSEFQLDKDYTLNVYRLALKTTLKRARRSMELIAREDENPKVAEVIYPIMGVNVIHYHGVDVAVGGMEQRKIHMLARELLPKKVVCIHNPVLTGLDGE		No
			015_003	Y32L L65V F108W Q109M D158G I159A	MDEFEMIKRNTSEIISEEELREVLKKDEKSALIGFEPSGKIHLGHYLQIKKMIDLQNAGFDIIIVLADLHAYLNQKGELDEIRKIGDYNKKVFEAMGLKAKYVYGSEWMLDKDYTLNVYRLALKTTLKRARRSMELIAREDENPKVAEVIYPIMQVNGAHYLGVDVAVGGMEQRKIHMLARELLPKKVVCIHNPVLTGLDGE		Yes
020	BpyAla	[NH3+][C@H](C(=O)O)Cc1ccc(nc1)c1ccccn1	020_001	Y32G L65Y H70A Q155E D158G I159W L162S	MDEFEMIKRNTSEIISEEELREVLKKDEKSAGIGFEPSGKIHLGHYLQIKKMIDLQNAGFDIIIYLADLAAYLNQKGELDEIRKIGDYNKKVFEAMGLKAKYVYGSEFQLDKDYTLNVYRLALKTTLKRARRSMELIAREDENPKVAEVIYPIMEVNGWHYSGVDVAVGGMEQRKIHMLARELLPKKVVCIHNPVLTGLDGE	2PXH	Yes	10.1002/anie.200703397
			020_002	Y32E L65H F108W Q109M D158G I159H L162H	MDEFEMIKRNTSEIISEEELREVLKKDEKSAEIGFEPSGKIHLGHYLQIKKMIDLQNAGFDIIIHLADLHAYLNQKGELDEIRKIGDYNKKVFEAMGLKAKYVYGSEWMLDKDYTLNVYRLALKTTLKRARRSMELIAREDENPKVAEVIYPIMQVNGHHYHGVDVAVGGMEQRKIHMLARELLPKKVVCIHNPVLTGLDGE		Yes
021	4F-Bpa		005_003	A31V Y32G E107P D158S I159S	MDEFEMIKRNTSEIISEEELREVLKKDEKSVGIGFEPSGKIHLGHYLQIKKMIDLQNAGFDIIILLADLHAYLNQKGELDEIRKIGDYNKKVFEAMGLKAKYVYGSPFQLDKDYTLNVYRLALKTTLKRARRSMELIAREDENPKVAEVIYPIMQVNSSHYLGVDVAVGGMEQRKIHMLARELLPKKVVCIHNPVLTGLDGE		No	10.1039/b904032c
022	HQ-Ala	[NH3+][C@H](C(=O)O)Cc1cnc2c(c1)cccc2O	022_001	Y32H L65V H70M Q155L D158G I159S	MDEFEMIKRNTSEIISEEELREVLKKDEKSAHIGFEPSGKIHLGHYLQIKKMIDLQNAGFDIIIVLADLMAYLNQKGELDEIRKIGDYNKKVFEAMGLKAKYVYGSEFQLDKDYTLNVYRLALKTTLKRARRSMELIAREDENPKVAEVIYPIMLVNGSHYLGVDVAVGGMEQRKIHMLARELLPKKVVCIHNPVLTGLDGE		Yes	10.1021/ja808340b
			022_002	Y32L L65I H70S F108R Q109E Q155N D158G L162P	MDEFEMIKRNTSEIISEEELREVLKKDEKSALIGFEPSGKIHLGHYLQIKKMIDLQNAGFDIIIILADLSAYLNQKGELDEIRKIGDYNKKVFEAMGLKAKYVYGSERELDKDYTLNVYRLALKTTLKRARRSMELIAREDENPKVAEVIYPIMNVNGIHYPGVDVAVGGMEQRKIHMLARELLPKKVVCIHNPVLTGLDGE		Yes
			022_003	Y32E L65V H70T F108R Q109E D158S I159S L162S	MDEFEMIKRNTSEIISEEELREVLKKDEKSAEIGFEPSGKIHLGHYLQIKKMIDLQNAGFDIIIVLADLTAYLNQKGELDEIRKIGDYNKKVFEAMGLKAKYVYGSERELDKDYTLNVYRLALKTTLKRARRSMELIAREDENPKVAEVIYPIMQVNSSHYSGVDVAVGGMEQRKIHMLARELLPKKVVCIHNPVLTGLDGE		No
			022_004	Y32V L65M H70T F108R Q109E D158S I159S	MDEFEMIKRNTSEIISEEELREVLKKDEKSAVIGFEPSGKIHLGHYLQIKKMIDLQNAGFDIIIMLADLTAYLNQKGELDEIRKIGDYNKKVFEAMGLKAKYVYGSERELDKDYTLNVYRLALKTTLKRARRSMELIAREDENPKVAEVIYPIMQVNSSHYLGVDVAVGGMEQRKIHMLARELLPKKVVCIHNPVLTGLDGE		No
			022_005	Y32M L65C H70T F108R Q109E D158S I159T L162H	MDEFEMIKRNTSEIISEEELREVLKKDEKSAMIGFEPSGKIHLGHYLQIKKMIDLQNAGFDIIICLADLTAYLNQKGELDEIRKIGDYNKKVFEAMGLKAKYVYGSERELDKDYTLNVYRLALKTTLKRARRSMELIAREDENPKVAEVIYPIMQVNSTHYHGVDVAVGGMEQRKIHMLARELLPKKVVCIHNPVLTGLDGE		No
			022_006	Y32L L65I H70T F108R Q109E D158S I159A L162R	MDEFEMIKRNTSEIISEEELREVLKKDEKSALIGFEPSGKIHLGHYLQIKKMIDLQNAGFDIIIILADLTAYLNQKGELDEIRKIGDYNKKVFEAMGLKAKYVYGSERELDKDYTLNVYRLALKTTLKRARRSMELIAREDENPKVAEVIYPIMQVNSAHYRGVDVAVGGMEQRKIHMLARELLPKKVVCIHNPVLTGLDGE		No
			022_007	Y32L L65Q H70T F108R Q109E D158S I159Y	MDEFEMIKRNTSEIISEEELREVLKKDEKSALIGFEPSGKIHLGHYLQIKKMIDLQNAGFDIIIQLADLTAYLNQKGELDEIRKIGDYNKKVFEAMGLKAKYVYGSERELDKDYTLNVYRLALKTTLKRARRSMELIAREDENPKVAEVIYPIMQVNSYHYLGVDVAVGGMEQRKIHMLARELLPKKVVCIHNPVLTGLDGE		No
			022_008	Y32L L65T H70N D158G I159T	MDEFEMIKRNTSEIISEEELREVLKKDEKSALIGFEPSGKIHLGHYLQIKKMIDLQNAGFDIIITLADLNAYLNQKGELDEIRKIGDYNKKVFEAMGLKAKYVYGSEFQLDKDYTLNVYRLALKTTLKRARRSMELIAREDENPKVAEVIYPIMQVNGTHYLGVDVAVGGMEQRKIHMLARELLPKKVVCIHNPVLTGLDGE		Yes
023	2,6dF-Bpa		023_001	Y32G E107P D158T I159S	MDEFEMIKRNTSEIISEEELREVLKKDEKSAGIGFEPSGKIHLGHYLQIKKMIDLQNAGFDIIILLADLHAYLNQKGELDEIRKIGDYNKKVFEAMGLKAKYVYGSPFQLDKDYTLNVYRLALKTTLKRARRSMELIAREDENPKVAEVIYPIMQVNTSHYLGVDVAVGGMEQRKIHMLARELLPKKVVCIHNPVLTGLDGE		No	10.1039/b904032c
024	p-Borono-L-phenylalanine	[NH3+][C@H](C(=O)O)Cc1ccc(cc1)B(O)O	024_001	Y32S L65A D158S L162E	MDEFEMIKRNTSEIISEEELREVLKKDEKSASIGFEPSGKIHLGHYLQIKKMIDLQNAGFDIIIALADLHAYLNQKGELDEIRKIGDYNKKVFEAMGLKAKYVYGSEFQLDKDYTLNVYRLALKTTLKRARRSMELIAREDENPKVAEVIYPIMQVNSEHYLGVDVAVGGMEQRKIHMLARELLPKKVVCIHNPVLTGLDGE		No	10.1002/anie.200803240
			024_002	Y32G L65A D158A L162E	MDEFEMIKRNTSEIISEEELREVLKKDEKSAGIGFEPSGKIHLGHYLQIKKMIDLQNAGFDIIIALADLHAYLNQKGELDEIRKIGDYNKKVFEAMGLKAKYVYGSEFQLDKDYTLNVYRLALKTTLKRARRSMELIAREDENPKVAEVIYPIMQVNAEHYLGVDVAVGGMEQRKIHMLARELLPKKVVCIHNPVLTGLDGE		No
			024_003	Y32S L65A H70M D158S L162E	MDEFEMIKRNTSEIISEEELREVLKKDEKSASIGFEPSGKIHLGHYLQIKKMIDLQNAGFDIIIALADLMAYLNQKGELDEIRKIGDYNKKVFEAMGLKAKYVYGSEFQLDKDYTLNVYRLALKTTLKRARRSMELIAREDENPKVAEVIYPIMQVNSEHYLGVDVAVGGMEQRKIHMLARELLPKKVVCIHNPVLTGLDGE		No
			017_001	Y32S L65A F108K Q109H D158G L162K	MDEFEMIKRNTSEIISEEELREVLKKDEKSASIGFEPSGKIHLGHYLQIKKMIDLQNAGFDIIIALADLHAYLNQKGELDEIRKIGDYNKKVFEAMGLKAKYVYGSEKHLDKDYTLNVYRLALKTTLKRARRSMELIAREDENPKVAEVIYPIMQVNGIHYKGVDVAVGGMEQRKIHMLARELLPKKVVCIHNPVLTGLDGE		Yes
025	4I-Bpa		025_001	Y32G E107P D158T I159S V164A	MDEFEMIKRNTSEIISEEELREVLKKDEKSAGIGFEPSGKIHLGHYLQIKKMIDLQNAGFDIIILLADLHAYLNQKGELDEIRKIGDYNKKVFEAMGLKAKYVYGSPFQLDKDYTLNVYRLALKTTLKRARRSMELIAREDENPKVAEVIYPIMQVNTSHYLGADVAVGGMEQRKIHMLARELLPKKVVCIHNPVLTGLDGE		No	10.1039/b904032c
026	4-Nitro-Bpa		025_001	Y32G E107P D158T I159S V164A	MDEFEMIKRNTSEIISEEELREVLKKDEKSAGIGFEPSGKIHLGHYLQIKKMIDLQNAGFDIIILLADLHAYLNQKGELDEIRKIGDYNKKVFEAMGLKAKYVYGSPFQLDKDYTLNVYRLALKTTLKRARRSMELIAREDENPKVAEVIYPIMQVNTSHYLGADVAVGGMEQRKIHMLARELLPKKVVCIHNPVLTGLDGE		No	10.1039/b904032c
027	3F-4Nitro-Bpa		025_001	Y32G E107P D158T I159S V164A	MDEFEMIKRNTSEIISEEELREVLKKDEKSAGIGFEPSGKIHLGHYLQIKKMIDLQNAGFDIIILLADLHAYLNQKGELDEIRKIGDYNKKVFEAMGLKAKYVYGSPFQLDKDYTLNVYRLALKTTLKRARRSMELIAREDENPKVAEVIYPIMQVNTSHYLGADVAVGGMEQRKIHMLARELLPKKVVCIHNPVLTGLDGE		No	10.1039/b904032c
028	Thyronine		005_003	A31V Y32G E107P D158S I159S	MDEFEMIKRNTSEIISEEELREVLKKDEKSVGIGFEPSGKIHLGHYLQIKKMIDLQNAGFDIIILLADLHAYLNQKGELDEIRKIGDYNKKVFEAMGLKAKYVYGSPFQLDKDYTLNVYRLALKTTLKRARRSMELIAREDENPKVAEVIYPIMQVNSSHYLGVDVAVGGMEQRKIHMLARELLPKKVVCIHNPVLTGLDGE		No
029	O-Benzyl-L-tyrosine		029_001	Y32G E107P D158T I159S	MDEFEMIKRNTSEIISEEELREVLKKDEKSAGIGFEPSGKIHLGHYLQIKKMIDLQNAGFDIIILLADLHAYLNQKGELDEIRKIGDYNKKVFEAMGLKAKYVYGSPFQLDKDYTLNVYRLALKTTLKRARRSMELIAREDENPKVAEVIYPIMQVNTSHYLGVDVAVGGMEQRKIHMLARELLPKKVVCIHNPVLTGLDGE		No	10.1039/b904032c
			015_003	Y32L L65V F108W Q109M D158G I159A	MDEFEMIKRNTSEIISEEELREVLKKDEKSALIGFEPSGKIHLGHYLQIKKMIDLQNAGFDIIIVLADLHAYLNQKGELDEIRKIGDYNKKVFEAMGLKAKYVYGSEWMLDKDYTLNVYRLALKTTLKRARRSMELIAREDENPKVAEVIYPIMQVNGAHYLGVDVAVGGMEQRKIHMLARELLPKKVVCIHNPVLTGLDGE		Yes
030	o-Nitrobenzyl-2-fluoro-L-tyrosine	[NH3+][C@H](C(=O)O)Cc1cc(F)c(cc1)OCc1ccccc1N(=O)=O	030_001	Y32G L65G H70N F108G D158S I159M L162N	MDEFEMIKRNTSEIISEEELREVLKKDEKSAGIGFEPSGKIHLGHYLQIKKMIDLQNAGFDIIIGLADLNAYLNQKGELDEIRKIGDYNKKVFEAMGLKAKYVYGSEGQLDKDYTLNVYRLALKTTLKRARRSMELIAREDENPKVAEVIYPIMQVNSMHYNGVDVAVGGMEQRKIHMLARELLPKKVVCIHNPVLTGLDGE		No	10.1021/bi100013s
			030_002	Y32G L65G H70M F108G D158S I159M L162E	MDEFEMIKRNTSEIISEEELREVLKKDEKSAGIGFEPSGKIHLGHYLQIKKMIDLQNAGFDIIIGLADLMAYLNQKGELDEIRKIGDYNKKVFEAMGLKAKYVYGSEGQLDKDYTLNVYRLALKTTLKRARRSMELIAREDENPKVAEVIYPIMQVNSMHYEGVDVAVGGMEQRKIHMLARELLPKKVVCIHNPVLTGLDGE		No
031	o-Nitrobenzyl-3-fluoro-L-tyrosine		031_001	Y32G L65G H70N F108G D158S I159M L162N	MDEFEMIKRNTSEIISEEELREVLKKDEKSAGIGFEPSGKIHLGHYLQIKKMIDLQNAGFDIIIGLADLNAYLNQKGELDEIRKIGDYNKKVFEAMGLKAKYVYGSEGQLDKDYTLNVYRLALKTTLKRARRSMELIAREDENPKVAEVIYPIMQVNSMHYNGVDVAVGGMEQRKIHMLARELLPKKVVCIHNPVLTGLDGE		No
			031_002	Y32G L65G H70M F108G D158S I159M L162E	MDEFEMIKRNTSEIISEEELREVLKKDEKSAGIGFEPSGKIHLGHYLQIKKMIDLQNAGFDIIIGLADLMAYLNQKGELDEIRKIGDYNKKVFEAMGLKAKYVYGSEGQLDKDYTLNVYRLALKTTLKRARRSMELIAREDENPKVAEVIYPIMQVNSMHYEGVDVAVGGMEQRKIHMLARELLPKKVVCIHNPVLTGLDGE		No
032	O-Nitrobenzyl-2,6-difluoro-L-tyrosine		032_001	Y32G L65G H70M F108G D158S I159M L162E	MDEFEMIKRNTSEIISEEELREVLKKDEKSAGIGFEPSGKIHLGHYLQIKKMIDLQNAGFDIIIGLADLMAYLNQKGELDEIRKIGDYNKKVFEAMGLKAKYVYGSEGQLDKDYTLNVYRLALKTTLKRARRSMELIAREDENPKVAEVIYPIMQVNSMHYEGVDVAVGGMEQRKIHMLARELLPKKVVCIHNPVLTGLDGE		No
033	2-Nitro-L-phenylalanine (2NPA)	[NH3+][C@H](C(=O)O)Cc1c(cccc1)N(=O)=O	033_001	Y32G L65H A67G H70G F108L Q109S Y114S D158T I159Y L162D	MDEFEMIKRNTSEIISEEELREVLKKDEKSAGIGFEPSGKIHLGHYLQIKKMIDLQNAGFDIIIHLGDLGAYLNQKGELDEIRKIGDYNKKVFEAMGLKAKYVYGSELSLDKDSTLNVYRLALKTTLKRARRSMELIAREDENPKVAEVIYPIMQVNTYHYDGVDVAVGGMEQRKIHMLARELLPKKVVCIHNPVLTGLDGE		No	10.1016/j.chembiol.2009.01.013
			033_002	Y32G L65H A67G H70G F108Q Q109L Y114N D158A I159C L162D	MDEFEMIKRNTSEIISEEELREVLKKDEKSAGIGFEPSGKIHLGHYLQIKKMIDLQNAGFDIIIHLGDLGAYLNQKGELDEIRKIGDYNKKVFEAMGLKAKYVYGSEQLLDKDNTLNVYRLALKTTLKRARRSMELIAREDENPKVAEVIYPIMQVNACHYDGVDVAVGGMEQRKIHMLARELLPKKVVCIHNPVLTGLDGE		No
			033_003	Y32G L65H A67G H70G F108Y Q109L Y114S D158A I159H L162D	MDEFEMIKRNTSEIISEEELREVLKKDEKSAGIGFEPSGKIHLGHYLQIKKMIDLQNAGFDIIIHLGDLGAYLNQKGELDEIRKIGDYNKKVFEAMGLKAKYVYGSEYLLDKDSTLNVYRLALKTTLKRARRSMELIAREDENPKVAEVIYPIMQVNAHHYDGVDVAVGGMEQRKIHMLARELLPKKVVCIHNPVLTGLDGE		No
			033_004	Y32G L65H A67G H70G F108Q Q109L Y114N D158T I159Y L162E	MDEFEMIKRNTSEIISEEELREVLKKDEKSAGIGFEPSGKIHLGHYLQIKKMIDLQNAGFDIIIHLGDLGAYLNQKGELDEIRKIGDYNKKVFEAMGLKAKYVYGSEQLLDKDNTLNVYRLALKTTLKRARRSMELIAREDENPKVAEVIYPIMQVNTYHYEGVDVAVGGMEQRKIHMLARELLPKKVVCIHNPVLTGLDGE		No
			033_005	Y32G L65H A67G H70G F108Q Q109F Y114G D158A I159Y L162D	MDEFEMIKRNTSEIISEEELREVLKKDEKSAGIGFEPSGKIHLGHYLQIKKMIDLQNAGFDIIIHLGDLGAYLNQKGELDEIRKIGDYNKKVFEAMGLKAKYVYGSEQFLDKDGTLNVYRLALKTTLKRARRSMELIAREDENPKVAEVIYPIMQVNAYHYDGVDVAVGGMEQRKIHMLARELLPKKVVCIHNPVLTGLDGE		No
			033_006	Y32G L65H A67G H70G F108E Q109C Y114A D158S I159V L162E	MDEFEMIKRNTSEIISEEELREVLKKDEKSAGIGFEPSGKIHLGHYLQIKKMIDLQNAGFDIIIHLGDLGAYLNQKGELDEIRKIGDYNKKVFEAMGLKAKYVYGSEECLDKDATLNVYRLALKTTLKRARRSMELIAREDENPKVAEVIYPIMQVNSVHYEGVDVAVGGMEQRKIHMLARELLPKKVVCIHNPVLTGLDGE		No
			015_003	Y32L L65V F108W Q109M D158G I159A	MDEFEMIKRNTSEIISEEELREVLKKDEKSALIGFEPSGKIHLGHYLQIKKMIDLQNAGFDIIIVLADLHAYLNQKGELDEIRKIGDYNKKVFEAMGLKAKYVYGSEWMLDKDYTLNVYRLALKTTLKRARRSMELIAREDENPKVAEVIYPIMQVNGAHYLGVDVAVGGMEQRKIHMLARELLPKKVVCIHNPVLTGLDGE		Yes
034	p-OCF3-Phe	[NH3+][C@H](C(=O)O)Cc1ccc(cc1)OC(F)(F)F	034_001	Y32V L65A F108Q Q109W D158A L162K	MDEFEMIKRNTSEIISEEELREVLKKDEKSAVIGFEPSGKIHLGHYLQIKKMIDLQNAGFDIIIALADLHAYLNQKGELDEIRKIGDYNKKVFEAMGLKAKYVYGSEQWLDKDYTLNVYRLALKTTLKRARRSMELIAREDENPKVAEVIYPIMQVNAIHYKGVDVAVGGMEQRKIHMLARELLPKKVVCIHNPVLTGLDGE		No	10.1021/ja801602q
			034_002	Y32V F108A Q109W D158G L162Q	MDEFEMIKRNTSEIISEEELREVLKKDEKSAVIGFEPSGKIHLGHYLQIKKMIDLQNAGFDIIILLADLHAYLNQKGELDEIRKIGDYNKKVFEAMGLKAKYVYGSEAWLDKDYTLNVYRLALKTTLKRARRSMELIAREDENPKVAEVIYPIMQVNGIHYQGVDVAVGGMEQRKIHMLARELLPKKVVCIHNPVLTGLDGE		Yes
			034_003	Y32A L65A F108W Q109M D158G I159N	MDEFEMIKRNTSEIISEEELREVLKKDEKSAAIGFEPSGKIHLGHYLQIKKMIDLQNAGFDIIIALADLHAYLNQKGELDEIRKIGDYNKKVFEAMGLKAKYVYGSEWMLDKDYTLNVYRLALKTTLKRARRSMELIAREDENPKVAEVIYPIMQVNGNHYLGVDVAVGGMEQRKIHMLARELLPKKVVCIHNPVLTGLDGE		Yes
			034_004	Y32A L65S F108Q Q109A D158A L162Y	MDEFEMIKRNTSEIISEEELREVLKKDEKSAAIGFEPSGKIHLGHYLQIKKMIDLQNAGFDIIISLADLHAYLNQKGELDEIRKIGDYNKKVFEAMGLKAKYVYGSEQALDKDYTLNVYRLALKTTLKRARRSMELIAREDENPKVAEVIYPIMQVNAIHYYGVDVAVGGMEQRKIHMLARELLPKKVVCIHNPVLTGLDGE		No
			034_005	K26I Y32V L65G F108H Q109Y D158A L162H	MDEFEMIKRNTSEIISEEELREVLKIDEKSAVIGFEPSGKIHLGHYLQIKKMIDLQNAGFDIIIGLADLHAYLNQKGELDEIRKIGDYNKKVFEAMGLKAKYVYGSEHYLDKDYTLNVYRLALKTTLKRARRSMELIAREDENPKVAEVIYPIMQVNAIHYHGVDVAVGGMEQRKIHMLARELLPKKVVCIHNPVLTGLDGE		No
035	3-Nitro-L-tyrosine (3NT)	[NH3+][C@H](C(=O)O)Cc1cc(c(cc1)O)N(=O)=O	035_001	Y32E L65N H70T D158S I159T	MDEFEMIKRNTSEIISEEELREVLKKDEKSAEIGFEPSGKIHLGHYLQIKKMIDLQNAGFDIIINLADLTAYLNQKGELDEIRKIGDYNKKVFEAMGLKAKYVYGSEFQLDKDYTLNVYRLALKTTLKRARRSMELIAREDENPKVAEVIYPIMQVNSTHYLGVDVAVGGMEQRKIHMLARELLPKKVVCIHNPVLTGLDGE	4NDA 4ND6 4ND7	No	10.1021/ja710100d
			035_002	Y32K L65A H70M D158G I159M L162R	MDEFEMIKRNTSEIISEEELREVLKKDEKSAKIGFEPSGKIHLGHYLQIKKMIDLQNAGFDIIIALADLMAYLNQKGELDEIRKIGDYNKKVFEAMGLKAKYVYGSEFQLDKDYTLNVYRLALKTTLKRARRSMELIAREDENPKVAEVIYPIMQVNGMHYRGVDVAVGGMEQRKIHMLARELLPKKVVCIHNPVLTGLDGE		Yes
			035_003	Y32K L65K H70S F108A Q109D D158G I159Y L162S	MDEFEMIKRNTSEIISEEELREVLKKDEKSAKIGFEPSGKIHLGHYLQIKKMIDLQNAGFDIIIKLADLSAYLNQKGELDEIRKIGDYNKKVFEAMGLKAKYVYGSEADLDKDYTLNVYRLALKTTLKRARRSMELIAREDENPKVAEVIYPIMQVNGYHYSGVDVAVGGMEQRKIHMLARELLPKKVVCIHNPVLTGLDGE		Yes
			035_004	Y32R H70L Q155M D158G I159L L162H	MDEFEMIKRNTSEIISEEELREVLKKDEKSARIGFEPSGKIHLGHYLQIKKMIDLQNAGFDIIILLADLLAYLNQKGELDEIRKIGDYNKKVFEAMGLKAKYVYGSEFQLDKDYTLNVYRLALKTTLKRARRSMELIAREDENPKVAEVIYPIMMVNGLHYHGVDVAVGGMEQRKIHMLARELLPKKVVCIHNPVLTGLDGE		Yes
			035_005	Y32H H70C D158S I159A L162R	MDEFEMIKRNTSEIISEEELREVLKKDEKSAHIGFEPSGKIHLGHYLQIKKMIDLQNAGFDIIILLADLCAYLNQKGELDEIRKIGDYNKKVFEAMGLKAKYVYGSEFQLDKDYTLNVYRLALKTTLKRARRSMELIAREDENPKVAEVIYPIMQVNSAHYRGVDVAVGGMEQRKIHMLARELLPKKVVCIHNPVLTGLDGE		No
			035_006	Y32L L65V H70A F108R Q109P D158S I159L L162H	MDEFEMIKRNTSEIISEEELREVLKKDEKSALIGFEPSGKIHLGHYLQIKKMIDLQNAGFDIIIVLADLAAYLNQKGELDEIRKIGDYNKKVFEAMGLKAKYVYGSERPLDKDYTLNVYRLALKTTLKRARRSMELIAREDENPKVAEVIYPIMQVNSLHYHGVDVAVGGMEQRKIHMLARELLPKKVVCIHNPVLTGLDGE		No
			035_007	Y32S L65T H70L D158S I159A L162R	MDEFEMIKRNTSEIISEEELREVLKKDEKSASIGFEPSGKIHLGHYLQIKKMIDLQNAGFDIIITLADLLAYLNQKGELDEIRKIGDYNKKVFEAMGLKAKYVYGSEFQLDKDYTLNVYRLALKTTLKRARRSMELIAREDENPKVAEVIYPIMQVNSAHYRGVDVAVGGMEQRKIHMLARELLPKKVVCIHNPVLTGLDGE		No
			035_008	Y32R L65T H70G D158S I159E L162H	MDEFEMIKRNTSEIISEEELREVLKKDEKSARIGFEPSGKIHLGHYLQIKKMIDLQNAGFDIIITLADLGAYLNQKGELDEIRKIGDYNKKVFEAMGLKAKYVYGSEFQLDKDYTLNVYRLALKTTLKRARRSMELIAREDENPKVAEVIYPIMQVNSEHYHGVDVAVGGMEQRKIHMLARELLPKKVVCIHNPVLTGLDGE		No
			035_009	Y32L L65H H70G F108S Q109K D158S I159L L162H	MDEFEMIKRNTSEIISEEELREVLKKDEKSALIGFEPSGKIHLGHYLQIKKMIDLQNAGFDIIIHLADLGAYLNQKGELDEIRKIGDYNKKVFEAMGLKAKYVYGSESKLDKDYTLNVYRLALKTTLKRARRSMELIAREDENPKVAEVIYPIMQVNSLHYHGVDVAVGGMEQRKIHMLARELLPKKVVCIHNPVLTGLDGE		No
			035_010	Y32R L65T H70G D158G I159E L162H	MDEFEMIKRNTSEIISEEELREVLKKDEKSARIGFEPSGKIHLGHYLQIKKMIDLQNAGFDIIITLADLGAYLNQKGELDEIRKIGDYNKKVFEAMGLKAKYVYGSEFQLDKDYTLNVYRLALKTTLKRARRSMELIAREDENPKVAEVIYPIMQVNGEHYHGVDVAVGGMEQRKIHMLARELLPKKVVCIHNPVLTGLDGE		Yes
			035_011	Y32V L65V H70C D158S I159A L162H	MDEFEMIKRNTSEIISEEELREVLKKDEKSAVIGFEPSGKIHLGHYLQIKKMIDLQNAGFDIIIVLADLCAYLNQKGELDEIRKIGDYNKKVFEAMGLKAKYVYGSEFQLDKDYTLNVYRLALKTTLKRARRSMELIAREDENPKVAEVIYPIMQVNSAHYHGVDVAVGGMEQRKIHMLARELLPKKVVCIHNPVLTGLDGE		No
			035_012	Y32Q H70L D158S I159P L162R	MDEFEMIKRNTSEIISEEELREVLKKDEKSAQIGFEPSGKIHLGHYLQIKKMIDLQNAGFDIIILLADLLAYLNQKGELDEIRKIGDYNKKVFEAMGLKAKYVYGSEFQLDKDYTLNVYRLALKTTLKRARRSMELIAREDENPKVAEVIYPIMQVNSPHYRGVDVAVGGMEQRKIHMLARELLPKKVVCIHNPVLTGLDGE		No
			035_013	Y32H H70A Q155P D158S I159C L162S	MDEFEMIKRNTSEIISEEELREVLKKDEKSAHIGFEPSGKIHLGHYLQIKKMIDLQNAGFDIIILLADLAAYLNQKGELDEIRKIGDYNKKVFEAMGLKAKYVYGSEFQLDKDYTLNVYRLALKTTLKRARRSMELIAREDENPKVAEVIYPIMPVNSCHYSGVDVAVGGMEQRKIHMLARELLPKKVVCIHNPVLTGLDGE		No
			035_014	Y32A L65T H70M D158S I159G L162R	MDEFEMIKRNTSEIISEEELREVLKKDEKSAAIGFEPSGKIHLGHYLQIKKMIDLQNAGFDIIITLADLMAYLNQKGELDEIRKIGDYNKKVFEAMGLKAKYVYGSEFQLDKDYTLNVYRLALKTTLKRARRSMELIAREDENPKVAEVIYPIMQVNSGHYRGVDVAVGGMEQRKIHMLARELLPKKVVCIHNPVLTGLDGE		No
			035_015	Y32R H70A D158S I159P L162S	MDEFEMIKRNTSEIISEEELREVLKKDEKSARIGFEPSGKIHLGHYLQIKKMIDLQNAGFDIIILLADLAAYLNQKGELDEIRKIGDYNKKVFEAMGLKAKYVYGSEFQLDKDYTLNVYRLALKTTLKRARRSMELIAREDENPKVAEVIYPIMQVNSPHYSGVDVAVGGMEQRKIHMLARELLPKKVVCIHNPVLTGLDGE		No
			035_016	Y32A L65T H70T D158S I159S L162R	MDEFEMIKRNTSEIISEEELREVLKKDEKSAAIGFEPSGKIHLGHYLQIKKMIDLQNAGFDIIITLADLTAYLNQKGELDEIRKIGDYNKKVFEAMGLKAKYVYGSEFQLDKDYTLNVYRLALKTTLKRARRSMELIAREDENPKVAEVIYPIMQVNSSHYRGVDVAVGGMEQRKIHMLARELLPKKVVCIHNPVLTGLDGE		No
036	pAMF	[NH3+][C@H](C(=O)O)Cc1ccc(cc1)CN	036_001	Y32T E107T D158P I159L L162A	MDEFEMIKRNTSEIISEEELREVLKKDEKSATIGFEPSGKIHLGHYLQIKKMIDLQNAGFDIIILLADLHAYLNQKGELDEIRKIGDYNKKVFEAMGLKAKYVYGSTFQLDKDYTLNVYRLALKTTLKRARRSMELIAREDENPKVAEVIYPIMQVNPLHYAGVDVAVGGMEQRKIHMLARELLPKKVVCIHNPVLTGLDGE		Yes	10.1021/ja061099y
			007_001	Y32T E107T D158P I159L L162A	MDEFEMIKRNTSEIISEEELREVLKKDEKSATIGFEPSGKIHLGHYLQIKKMIDLQNAGFDIIILLADLHAYLNQKGELDEIRKIGDYNKKVFEAMGLKAKYVYGSTFQLDKDYTLNVYRLALKTTLKRARRSMELIAREDENPKVAEVIYPIMQVNPLHYAGVDVAVGGMEQRKIHMLARELLPKKVVCIHNPVLTGLDGE		Yes
037	p-Methyl-L-phenylalanine	[NH3+][C@H](C(=O)O)Cc1ccc(cc1)C	037_001	Y32L L65A F108S D158A L162M	MDEFEMIKRNTSEIISEEELREVLKKDEKSALIGFEPSGKIHLGHYLQIKKMIDLQNAGFDIIIALADLHAYLNQKGELDEIRKIGDYNKKVFEAMGLKAKYVYGSESQLDKDYTLNVYRLALKTTLKRARRSMELIAREDENPKVAEVIYPIMQVNAIHYMGVDVAVGGMEQRKIHMLARELLPKKVVCIHNPVLTGLDGE		No	10.1021/ja061099y
038	3,4-Dihydroxy-L-phenylalanine	[NH3+][C@H](C(=O)O)Cc1cc(O)c(cc1)O	038_001	Y32L A67S H70N A167Q	MDEFEMIKRNTSEIISEEELREVLKKDEKSALIGFEPSGKIHLGHYLQIKKMIDLQNAGFDIIILLSDLNAYLNQKGELDEIRKIGDYNKKVFEAMGLKAKYVYGSEFQLDKDYTLNVYRLALKTTLKRARRSMELIAREDENPKVAEVIYPIMQVNDIHYLGVDVQVGGMEQRKIHMLARELLPKKVVCIHNPVLTGLDGE		No	10.1021/ja038242x
039	p-Ethynyl-L-Phe（pENF）	[NH3+][C@H](C(=O)O)Cc1ccc(cc1)C#C	015_002	Y32L L65V F108W Q109M D158G I159P	MDEFEMIKRNTSEIISEEELREVLKKDEKSALIGFEPSGKIHLGHYLQIKKMIDLQNAGFDIIIVLADLHAYLNQKGELDEIRKIGDYNKKVFEAMGLKAKYVYGSEWMLDKDYTLNVYRLALKTTLKRARRSMELIAREDENPKVAEVIYPIMQVNGPHYLGVDVAVGGMEQRKIHMLARELLPKKVVCIHNPVLTGLDGE		Yes
			015_003	Y32L L65V F108W Q109M D158G I159A	MDEFEMIKRNTSEIISEEELREVLKKDEKSALIGFEPSGKIHLGHYLQIKKMIDLQNAGFDIIIVLADLHAYLNQKGELDEIRKIGDYNKKVFEAMGLKAKYVYGSEWMLDKDYTLNVYRLALKTTLKRARRSMELIAREDENPKVAEVIYPIMQVNGAHYLGVDVAVGGMEQRKIHMLARELLPKKVVCIHNPVLTGLDGE		Yes
040	tfmPhe	[NH3+][C@H](C(=O)O)Cc1ccc(cc1)C(F)(F)F	037_001	Y32L L65A F108S D158A L162M	MDEFEMIKRNTSEIISEEELREVLKKDEKSALIGFEPSGKIHLGHYLQIKKMIDLQNAGFDIIIALADLHAYLNQKGELDEIRKIGDYNKKVFEAMGLKAKYVYGSESQLDKDYTLNVYRLALKTTLKRARRSMELIAREDENPKVAEVIYPIMQVNAIHYMGVDVAVGGMEQRKIHMLARELLPKKVVCIHNPVLTGLDGE		No
			040_001	001：Y32Q L65Q F108Q H109E D158S L162A	MDEFEMIKRNTSEIISEEELREVLKKDEKSAQIGFEPSGKIHLGHYLQIKKMIDLQNAGFDIIIQLADLHAYLNQKGELDEIRKIGDYNKKVFEAMGLKAKYVYGSEQELDKDYTLNVYRLALKTTLKRARRSMELIAREDENPKVAEVIYPIMQVNSIHYAGVDVAVGGMEQRKIHMLARELLPKKVVCIHNPVLTGLDGE		No	10.1021/ja064661t
041	ONBY		041_001	Y32G L65G F108E D158S L162E	MDEFEMIKRNTSEIISEEELREVLKKDEKSAGIGFEPSGKIHLGHYLQIKKMIDLQNAGFDIIIGLADLHAYLNQKGELDEIRKIGDYNKKVFEAMGLKAKYVYGSEEQLDKDYTLNVYRLALKTTLKRARRSMELIAREDENPKVAEVIYPIMQVNSIHYEGVDVAVGGMEQRKIHMLARELLPKKVVCIHNPVLTGLDGE		No	10.1002/anie.200600264
042	p-Bromo-L-phenylalanine	[NH3+][C@H](C(=O)O)Cc1ccc(cc1)Br	042_001	Y32L E107S D158P I159L L162E	MDEFEMIKRNTSEIISEEELREVLKKDEKSALIGFEPSGKIHLGHYLQIKKMIDLQNAGFDIIILLADLHAYLNQKGELDEIRKIGDYNKKVFEAMGLKAKYVYGSSFQLDKDYTLNVYRLALKTTLKRARRSMELIAREDENPKVAEVIYPIMQVNPLHYEGVDVAVGGMEQRKIHMLARELLPKKVVCIHNPVLTGLDGE	2AG6	Yes	10.1021/jo02657u
			015_003	Y32L L65V F108W Q109M D158G I159A	MDEFEMIKRNTSEIISEEELREVLKKDEKSALIGFEPSGKIHLGHYLQIKKMIDLQNAGFDIIIVLADLHAYLNQKGELDEIRKIGDYNKKVFEAMGLKAKYVYGSEWMLDKDYTLNVYRLALKTTLKRARRSMELIAREDENPKVAEVIYPIMQVNGAHYLGVDVAVGGMEQRKIHMLARELLPKKVVCIHNPVLTGLDGE		Yes
043	p-Iodo-L-phenylalanine		043_001	Y32L E107S D158P I159L L162E	MDEFEMIKRNTSEIISEEELREVLKKDEKSALIGFEPSGKIHLGHYLQIKKMIDLQNAGFDIIILLADLHAYLNQKGELDEIRKIGDYNKKVFEAMGLKAKYVYGSSFQLDKDYTLNVYRLALKTTLKRARRSMELIAREDENPKVAEVIYPIMQVNPLHYEGVDVAVGGMEQRKIHMLARELLPKKVVCIHNPVLTGLDGE		No	10.1038/nbt1013
044	PhenylselenoCys	[NH3+][C@H](C(=O)O)CSc1ccccc1	044_001	Y32W L65E H70G D158Q L162S	MDEFEMIKRNTSEIISEEELREVLKKDEKSAWIGFEPSGKIHLGHYLQIKKMIDLQNAGFDIIIELADLGAYLNQKGELDEIRKIGDYNKKVFEAMGLKAKYVYGSEFQLDKDYTLNVYRLALKTTLKRARRSMELIAREDENPKVAEVIYPIMQVNQIHYSGVDVAVGGMEQRKIHMLARELLPKKVVCIHNPVLTGLDGE		No
			044_002	Y32W L65H H70G F108N Q109S D158S L162E	MDEFEMIKRNTSEIISEEELREVLKKDEKSAWIGFEPSGKIHLGHYLQIKKMIDLQNAGFDIIIHLADLGAYLNQKGELDEIRKIGDYNKKVFEAMGLKAKYVYGSENSLDKDYTLNVYRLALKTTLKRARRSMELIAREDENPKVAEVIYPIMQVNSIHYEGVDVAVGGMEQRKIHMLARELLPKKVVCIHNPVLTGLDGE		No
			044_003	Y32W L65H A67G H70G F108K Q109S D158E L162E	MDEFEMIKRNTSEIISEEELREVLKKDEKSAWIGFEPSGKIHLGHYLQIKKMIDLQNAGFDIIIHLGDLGAYLNQKGELDEIRKIGDYNKKVFEAMGLKAKYVYGSEKSLDKDYTLNVYRLALKTTLKRARRSMELIAREDENPKVAEVIYPIMQVNEIHYEGVDVAVGGMEQRKIHMLARELLPKKVVCIHNPVLTGLDGE		No
045	m-Acetyl-L-phenylalanine	[NH3+][C@H](C(=O)O)Cc1cc(ccc1)C(=O)C	045_001	Y32L D158E I159P H160Q Y161G L162R G163D	MDEFEMIKRNTSEIISEEELREVLKKDEKSALIGFEPSGKIHLGHYLQIKKMIDLQNAGFDIIILLADLHAYLNQKGELDEIRKIGDYNKKVFEAMGLKAKYVYGSEFQLDKDYTLNVYRLALKTTLKRARRSMELIAREDENPKVAEVIYPIMQVNEPQGRDVDVAVGGMEQRKIHMLARELLPKKVVCIHNPVLTGLDGE		No	10.1021/bi0300231
046	7-MethylCoumarinyl-ethylGly		046_001	Y32E L65H A67G H70G F108Y Q109H D158G L162G	MDEFEMIKRNTSEIISEEELREVLKKDEKSAEIGFEPSGKIHLGHYLQIKKMIDLQNAGFDIIIHLGDLGAYLNQKGELDEIRKIGDYNKKVFEAMGLKAKYVYGSEYHLDKDYTLNVYRLALKTTLKRARRSMELIAREDENPKVAEVIYPIMQVNGIHYGGVDVAVGGMEQRKIHMLARELLPKKVVCIHNPVLTGLDGE		Yes	10.1021/ja106416g
047	(7-Hydroxycoumarin-4-yl)ethylGly	[NH3+][C@H](C(=O)O)CCc1c2c(oc(=O)c1)cc(cc2)O	047_001	Y32E L65H A67G H70G F108Y Q109H D158G L162G	MDEFEMIKRNTSEIISEEELREVLKKDEKSAEIGFEPSGKIHLGHYLQIKKMIDLQNAGFDIIIHLGDLGAYLNQKGELDEIRKIGDYNKKVFEAMGLKAKYVYGSEYHLDKDYTLNVYRLALKTTLKRARRSMELIAREDENPKVAEVIYPIMQVNGIHYGGVDVAVGGMEQRKIHMLARELLPKKVVCIHNPVLTGLDGE		Yes	10.1021/ja062666k
048	4-(6-methyl-s-tetrazin-3-yl)amino-L-phenylalanine	[NH3+][C@H](C(=O)O)Cc1ccc(cc1)Nc1nnc(C)nn1	048_001	Y32E L65A A107E F108P Q109S D158G L162G	MDEFEMIKRNTSEIISEEELREVLKKDEKSAEIGFEPSGKIHLGHYLQIKKMIDLQNAGFDIIIALADLHAYLNQKGELDEIRKIGDYNKKVFEAMGLKAKYVYGSEPSLDKDYTLNVYRLALKTTLKRARRSMELIAREDENPKVAEVIYPIMQVNGIHYGGVDVAVGGMEQRKIHMLARELLPKKVVCIHNPVLTGLDGE		Yes	10.1021/ja2109745
			065_001	Y32G L65E F108W Q109M D158S L162K	MDEFEMIKRNTSEIISEEELREVLKKDEKSAGIGFEPSGKIHLGHYLQIKKMIDLQNAGFDIIIELADLHAYLNQKGELDEIRKIGDYNKKVFEAMGLKAKYVYGSEWMLDKDYTLNVYRLALKTTLKRARRSMELIAREDENPKVAEVIYPIMQVNSIHYKGVDVAVGGMEQRKIHMLARELLPKKVVCIHNPVLTGLDGE		No
			065_002	Y32G L65E D158G I159C	MDEFEMIKRNTSEIISEEELREVLKKDEKSAGIGFEPSGKIHLGHYLQIKKMIDLQNAGFDIIIELADLHAYLNQKGELDEIRKIGDYNKKVFEAMGLKAKYVYGSEFQLDKDYTLNVYRLALKTTLKRARRSMELIAREDENPKVAEVIYPIMQVNGCHYLGVDVAVGGMEQRKIHMLARELLPKKVVCIHNPVLTGLDGE		Yes
049	p-(2-tetrazole)-L-phenylalanine (p-Tpa)	[NH3+][C@H](C(=O)O)Cc1ccc(cc1)n1nncn1	049_001	Y32L L65I Q109M D158G L162V V164G	MDEFEMIKRNTSEIISEEELREVLKKDEKSALIGFEPSGKIHLGHYLQIKKMIDLQNAGFDIIIILADLHAYLNQKGELDEIRKIGDYNKKVFEAMGLKAKYVYGSEFMLDKDYTLNVYRLALKTTLKRARRSMELIAREDENPKVAEVIYPIMQVNGIHYVGGDVAVGGMEQRKIHMLARELLPKKVVCIHNPVLTGLDGE	3N2Y	Yes	10.1021/ja104350y
050	AcrF	[NH3+][C@H](C(=O)O)Cc1ccc(cc1)NC(=O)C=C	050_001	Y32V L65Y F108H Q109G D158G L162E	MDEFEMIKRNTSEIISEEELREVLKKDEKSAVIGFEPSGKIHLGHYLQIKKMIDLQNAGFDIIIYLADLHAYLNQKGELDEIRKIGDYNKKVFEAMGLKAKYVYGSEHGLDKDYTLNVYRLALKTTLKRARRSMELIAREDENPKVAEVIYPIMQVNGIHYEGVDVAVGGMEQRKIHMLARELLPKKVVCIHNPVLTGLDGE		Yes	10.1021/ja502851h
051	VSF		051_001	Y32G L65Y F108H Q109G D158G I159L L162Q	MDEFEMIKRNTSEIISEEELREVLKKDEKSAGIGFEPSGKIHLGHYLQIKKMIDLQNAGFDIIIYLADLHAYLNQKGELDEIRKIGDYNKKVFEAMGLKAKYVYGSEHGLDKDYTLNVYRLALKTTLKRARRSMELIAREDENPKVAEVIYPIMQVNGLHYQGVDVAVGGMEQRKIHMLARELLPKKVVCIHNPVLTGLDGE		Yes	10.1021/ja502851h
052	NpOH	[NH3+][C@H](C(=O)O)Cc1cc2c(cc1)cc(O)cc2	052_001	Y32E L65T D158S I159A H160P Y161T L162Q A167W	MDEFEMIKRNTSEIISEEELREVLKKDEKSAEIGFEPSGKIHLGHYLQIKKMIDLQNAGFDIIITLADLHAYLNQKGELDEIRKIGDYNKKVFEAMGLKAKYVYGSEFQLDKDYTLNVYRLALKTTLKRARRSMELIAREDENPKVAEVIYPIMQVNSAPTQGVDVWVGGMEQRKIHMLARELLPKKVVCIHNPVLTGLDGE		No	10.1021/bc400168u
			052_002	Y32E L65V K90E I159A H160W Y161G L162Q A167I	MDEFEMIKRNTSEIISEEELREVLKKDEKSAEIGFEPSGKIHLGHYLQIKKMIDLQNAGFDIIIVLADLHAYLNQKGELDEIRKIGDYNEKVFEAMGLKAKYVYGSEFQLDKDYTLNVYRLALKTTLKRARRSMELIAREDENPKVAEVIYPIMQVNDAWGQGVDVIVGGMEQRKIHMLARELLPKKVVCIHNPVLTGLDGE		No
053	F2Y	[NH3+][C@H](C(=O)O)Cc1cc(F)c(c(c1)F)O	053_001	Y32R L65Y H70G F108N Q109C D158N L162S	MDEFEMIKRNTSEIISEEELREVLKKDEKSARIGFEPSGKIHLGHYLQIKKMIDLQNAGFDIIIYLADLGAYLNQKGELDEIRKIGDYNKKVFEAMGLKAKYVYGSENCLDKDYTLNVYRLALKTTLKRARRSMELIAREDENPKVAEVIYPIMQVNNIHYSGVDVAVGGMEQRKIHMLARELLPKKVVCIHNPVLTGLDGE	4HJR 4HJX	No	10.1021/ja5109936
054	HqAla	[NH3+][C@H](C(=O)O)Cc1c2c(c(cc1)O)nccc2	054_001	Y32H I53V L65H H70G F108R Q109V D158N L162D V164G	MDEFEMIKRNTSEIISEEELREVLKKDEKSAHIGFEPSGKIHLGHYLQIKKMVDLQNAGFDIIIHLADLGAYLNQKGELDEIRKIGDYNKKVFEAMGLKAKYVYGSERVLDKDYTLNVYRLALKTTLKRARRSMELIAREDENPKVAEVIYPIMQVNNIHYDGGDVAVGGMEQRKIHMLARELLPKKVVCIHNPVLTGLDGE		No	10.1039/C4CS00018H
055	imiTyr	[NH3+][C@H](C(=O)O)Cc1cc(c(cc1)O)n1ccnc1	055_001	Y32E L65S H70G D158Y L162N	MDEFEMIKRNTSEIISEEELREVLKKDEKSAEIGFEPSGKIHLGHYLQIKKMIDLQNAGFDIIISLADLGAYLNQKGELDEIRKIGDYNKKVFEAMGLKAKYVYGSEFQLDKDYTLNVYRLALKTTLKRARRSMELIAREDENPKVAEVIYPIMQVNYIHYNGVDVAVGGMEQRKIHMLARELLPKKVVCIHNPVLTGLDGE		No	10.1021/acscatal.7b03754
			055_002	Y32A L65D H70G F108I D158C L162I	MDEFEMIKRNTSEIISEEELREVLKKDEKSAAIGFEPSGKIHLGHYLQIKKMIDLQNAGFDIIIDLADLGAYLNQKGELDEIRKIGDYNKKVFEAMGLKAKYVYGSEIQLDKDYTLNVYRLALKTTLKRARRSMELIAREDENPKVAEVIYPIMQVNCIHYIGVDVAVGGMEQRKIHMLARELLPKKVVCIHNPVLTGLDGE		No
			055_003	Y32T L65D H70G F108Y Q109A D158A L162Y	MDEFEMIKRNTSEIISEEELREVLKKDEKSATIGFEPSGKIHLGHYLQIKKMIDLQNAGFDIIIDLADLGAYLNQKGELDEIRKIGDYNKKVFEAMGLKAKYVYGSEYALDKDYTLNVYRLALKTTLKRARRSMELIAREDENPKVAEVIYPIMQVNAIHYYGVDVAVGGMEQRKIHMLARELLPKKVVCIHNPVLTGLDGE		No
			055_004	Y32E L65S H70G F108T Q109N D158Q L162A	MDEFEMIKRNTSEIISEEELREVLKKDEKSAEIGFEPSGKIHLGHYLQIKKMIDLQNAGFDIIISLADLGAYLNQKGELDEIRKIGDYNKKVFEAMGLKAKYVYGSETNLDKDYTLNVYRLALKTTLKRARRSMELIAREDENPKVAEVIYPIMQVNQIHYAGVDVAVGGMEQRKIHMLARELLPKKVVCIHNPVLTGLDGE		No
			055_005	Y32E L65S H70G F108C Q109F D158E L162K	MDEFEMIKRNTSEIISEEELREVLKKDEKSAEIGFEPSGKIHLGHYLQIKKMIDLQNAGFDIIISLADLGAYLNQKGELDEIRKIGDYNKKVFEAMGLKAKYVYGSECFLDKDYTLNVYRLALKTTLKRARRSMELIAREDENPKVAEVIYPIMQVNEIHYKGVDVAVGGMEQRKIHMLARELLPKKVVCIHNPVLTGLDGE		No
			055_006	Y32Q L65I H70G F108S Q109L D158W L162Q	MDEFEMIKRNTSEIISEEELREVLKKDEKSAQIGFEPSGKIHLGHYLQIKKMIDLQNAGFDIIIILADLGAYLNQKGELDEIRKIGDYNKKVFEAMGLKAKYVYGSESLLDKDYTLNVYRLALKTTLKRARRSMELIAREDENPKVAEVIYPIMQVNWIHYQGVDVAVGGMEQRKIHMLARELLPKKVVCIHNPVLTGLDGE		No
			055_007	Y32E L65I H70G F108L Q109N D158M L162N	MDEFEMIKRNTSEIISEEELREVLKKDEKSAEIGFEPSGKIHLGHYLQIKKMIDLQNAGFDIIIILADLGAYLNQKGELDEIRKIGDYNKKVFEAMGLKAKYVYGSELNLDKDYTLNVYRLALKTTLKRARRSMELIAREDENPKVAEVIYPIMQVNMIHYNGVDVAVGGMEQRKIHMLARELLPKKVVCIHNPVLTGLDGE		No
			055_008	Y32E L65I H70G F108H Q109Y D158F L162N	MDEFEMIKRNTSEIISEEELREVLKKDEKSAEIGFEPSGKIHLGHYLQIKKMIDLQNAGFDIIIILADLGAYLNQKGELDEIRKIGDYNKKVFEAMGLKAKYVYGSEHYLDKDYTLNVYRLALKTTLKRARRSMELIAREDENPKVAEVIYPIMQVNFIHYNGVDVAVGGMEQRKIHMLARELLPKKVVCIHNPVLTGLDGE		No
056	MtTyr	[NH3+][C@H](C(=O)O)Cc1cc(SC)c(cc1)O	056_001	Y32E H70G D158A L162P	MDEFEMIKRNTSEIISEEELREVLKKDEKSAEIGFEPSGKIHLGHYLQIKKMIDLQNAGFDIIILLADLGAYLNQKGELDEIRKIGDYNKKVFEAMGLKAKYVYGSEFQLDKDYTLNVYRLALKTTLKRARRSMELIAREDENPKVAEVIYPIMQVNAIHYPGVDVAVGGMEQRKIHMLARELLPKKVVCIHNPVLTGLDGE		No	10.1021/acscatal.7b03754
057	PyTyr	[NH3+][C@H](C(=O)O)Cc1cc(c(cc1)O)n1nccc1	057_001	Y32D L65T H70G D158A	MDEFEMIKRNTSEIISEEELREVLKKDEKSADIGFEPSGKIHLGHYLQIKKMIDLQNAGFDIIITLADLGAYLNQKGELDEIRKIGDYNKKVFEAMGLKAKYVYGSEFQLDKDYTLNVYRLALKTTLKRARRSMELIAREDENPKVAEVIYPIMQVNAIHYLGVDVAVGGMEQRKIHMLARELLPKKVVCIHNPVLTGLDGE		No	10.1021/acscatal.7b03754
058	OMeTyr	[NH3+][C@H](C(=O)O)Cc1cc(OC)c(cc1)O	058_001	Y32E L65S H70G Q109G D158N L162V	MDEFEMIKRNTSEIISEEELREVLKKDEKSAEIGFEPSGKIHLGHYLQIKKMIDLQNAGFDIIISLADLGAYLNQKGELDEIRKIGDYNKKVFEAMGLKAKYVYGSEFGLDKDYTLNVYRLALKTTLKRARRSMELIAREDENPKVAEVIYPIMQVNNIHYVGVDVAVGGMEQRKIHMLARELLPKKVVCIHNPVLTGLDGE	4HK4 4HPW	No	10.1021/acscatal.7b03754
059	FNO2Phe	[NH3+][C@H](C(=O)O)Cc1cc(c(cc1)F)N(=O)=O	059_001	L65I H70G F108H Q109M D158N L162T	MDEFEMIKRNTSEIISEEELREVLKKDEKSAYIGFEPSGKIHLGHYLQIKKMIDLQNAGFDIIIILADLGAYLNQKGELDEIRKIGDYNKKVFEAMGLKAKYVYGSEHMLDKDYTLNVYRLALKTTLKRARRSMELIAREDENPKVAEVIYPIMQVNNIHYTGVDVAVGGMEQRKIHMLARELLPKKVVCIHNPVLTGLDGE		No	10.1021/acscatal.7b03754
060	NO2Phe	[NH3+][C@H](C(=O)O)Cc1cc(ccc1)N(=O)=O	060_001	Y32E I63G H70T D158H L162K	MDEFEMIKRNTSEIISEEELREVLKKDEKSAEIGFEPSGKIHLGHYLQIKKMIDLQNAGFDIGILLADLTAYLNQKGELDEIRKIGDYNKKVFEAMGLKAKYVYGSEFQLDKDYTLNVYRLALKTTLKRARRSMELIAREDENPKVAEVIYPIMQVNHIHYKGVDVAVGGMEQRKIHMLARELLPKKVVCIHNPVLTGLDGE		No	10.1021/acscatal.7b03754
061	ClY	[NH3+][C@H](C(=O)O)Cc1cc(Cl)c(cc1)O	061_001	H70A D158S I159S	MDEFEMIKRNTSEIISEEELREVLKKDEKSAYIGFEPSGKIHLGHYLQIKKMIDLQNAGFDIIILLADLAAYLNQKGELDEIRKIGDYNKKVFEAMGLKAKYVYGSEFQLDKDYTLNVYRLALKTTLKRARRSMELIAREDENPKVAEVIYPIMQVNSSHYLGVDVAVGGMEQRKIHMLARELLPKKVVCIHNPVLTGLDGE		No	10.1021/acscatal.7b03754
062	Cl2Y	[NH3+][C@H](C(=O)O)Cc1cc(Cl)c(c(c1)Cl)O	062_001	Y32L L65I H70G F108I Q109L Y114G D158S L162M	MDEFEMIKRNTSEIISEEELREVLKKDEKSALIGFEPSGKIHLGHYLQIKKMIDLQNAGFDIIIILADLGAYLNQKGELDEIRKIGDYNKKVFEAMGLKAKYVYGSEILLDKDGTLNVYRLALKTTLKRARRSMELIAREDENPKVAEVIYPIMQVNSIHYMGVDVAVGGMEQRKIHMLARELLPKKVVCIHNPVLTGLDGE	4NX2	No	10.1021/acscatal.7b03754
063	F3Y	[NH3+][C@H](C(=O)O)Cc1c(F)c(F)c(c(c1)F)O	063_001	Y32R L65G H70N D158S I159Y L162H	MDEFEMIKRNTSEIISEEELREVLKKDEKSARIGFEPSGKIHLGHYLQIKKMIDLQNAGFDIIIGLADLNAYLNQKGELDEIRKIGDYNKKVFEAMGLKAKYVYGSEFQLDKDYTLNVYRLALKTTLKRARRSMELIAREDENPKVAEVIYPIMQVNSYHYHGVDVAVGGMEQRKIHMLARELLPKKVVCIHNPVLTGLDGE		No	10.1021/acscatal.7b03754
064	F4Y	[NH3+][C@H](C(=O)O)Cc1c(F)c(F)c(c(c1F)F)O	064_001	Y32A L65H H70G F108T Q109R D158G L162H	MDEFEMIKRNTSEIISEEELREVLKKDEKSAAIGFEPSGKIHLGHYLQIKKMIDLQNAGFDIIIHLADLGAYLNQKGELDEIRKIGDYNKKVFEAMGLKAKYVYGSETRLDKDYTLNVYRLALKTTLKRARRSMELIAREDENPKVAEVIYPIMQVNGIHYHGVDVAVGGMEQRKIHMLARELLPKKVVCIHNPVLTGLDGE		Yes	10.1021/acscatal.7b03754
065	BibaF	[NH3+][C@H](C(=O)O)Cc1ccc(cc1)NC(=O)C(C)(C)Br	065_001	Y32G L65E F108W Q109M D158S L162K	MDEFEMIKRNTSEIISEEELREVLKKDEKSAGIGFEPSGKIHLGHYLQIKKMIDLQNAGFDIIIELADLHAYLNQKGELDEIRKIGDYNKKVFEAMGLKAKYVYGSEWMLDKDYTLNVYRLALKTTLKRARRSMELIAREDENPKVAEVIYPIMQVNSIHYKGVDVAVGGMEQRKIHMLARELLPKKVVCIHNPVLTGLDGE		No	10.1002/cbic.201402180
			065_002	Y32G L65E D158G I159C	MDEFEMIKRNTSEIISEEELREVLKKDEKSAGIGFEPSGKIHLGHYLQIKKMIDLQNAGFDIIIELADLHAYLNQKGELDEIRKIGDYNKKVFEAMGLKAKYVYGSEFQLDKDYTLNVYRLALKTTLKRARRSMELIAREDENPKVAEVIYPIMQVNGCHYLGVDVAVGGMEQRKIHMLARELLPKKVVCIHNPVLTGLDGE		Yes
066	Tco-amF		066_001	Y32G L65E F108W Q109M D158S L162K	MDEFEMIKRNTSEIISEEELREVLKKDEKSAGIGFEPSGKIHLGHYLQIKKMIDLQNAGFDIIIELADLHAYLNQKGELDEIRKIGDYNKKVFEAMGLKAKYVYGSEWMLDKDYTLNVYRLALKTTLKRARRSMELIAREDENPKVAEVIYPIMQVNSIHYKGVDVAVGGMEQRKIHMLARELLPKKVVCIHNPVLTGLDGE		No	10.1002/cbic.201402180
067	Acd	[NH3+][C@H](C(=O)O)Cc1cc2c(cc1)c(=O)c1c([nH]2)cccc1	065_001	Y32G L65E F108W Q109M D158S L162K	MDEFEMIKRNTSEIISEEELREVLKKDEKSAGIGFEPSGKIHLGHYLQIKKMIDLQNAGFDIIIELADLHAYLNQKGELDEIRKIGDYNKKVFEAMGLKAKYVYGSEWMLDKDYTLNVYRLALKTTLKRARRSMELIAREDENPKVAEVIYPIMQVNSIHYKGVDVAVGGMEQRKIHMLARELLPKKVVCIHNPVLTGLDGE		No
			065_002	Y32G L65E D158G I159C	MDEFEMIKRNTSEIISEEELREVLKKDEKSAGIGFEPSGKIHLGHYLQIKKMIDLQNAGFDIIIELADLHAYLNQKGELDEIRKIGDYNKKVFEAMGLKAKYVYGSEFQLDKDYTLNVYRLALKTTLKRARRSMELIAREDENPKVAEVIYPIMQVNGCHYLGVDVAVGGMEQRKIHMLARELLPKKVVCIHNPVLTGLDGE		Yes
068	pTyr		017_001	Y32S L65A F108K Q109H D158G L162K	MDEFEMIKRNTSEIISEEELREVLKKDEKSASIGFEPSGKIHLGHYLQIKKMIDLQNAGFDIIIALADLHAYLNQKGELDEIRKIGDYNKKVFEAMGLKAKYVYGSEKHLDKDYTLNVYRLALKTTLKRARRSMELIAREDENPKVAEVIYPIMQVNGIHYKGVDVAVGGMEQRKIHMLARELLPKKVVCIHNPVLTGLDGE		Yes
069	Pmp		017_001	Y32S L65A F108K Q109H D158G L162K	MDEFEMIKRNTSEIISEEELREVLKKDEKSASIGFEPSGKIHLGHYLQIKKMIDLQNAGFDIIIALADLHAYLNQKGELDEIRKIGDYNKKVFEAMGLKAKYVYGSEKHLDKDYTLNVYRLALKTTLKRARRSMELIAREDENPKVAEVIYPIMQVNGIHYKGVDVAVGGMEQRKIHMLARELLPKKVVCIHNPVLTGLDGE		Yes
070	CF3AcPhe		015_003	Y32L L65V F108W Q109M D158G I159A	MDEFEMIKRNTSEIISEEELREVLKKDEKSALIGFEPSGKIHLGHYLQIKKMIDLQNAGFDIIIVLADLHAYLNQKGELDEIRKIGDYNKKVFEAMGLKAKYVYGSEWMLDKDYTLNVYRLALKTTLKRARRSMELIAREDENPKVAEVIYPIMQVNGAHYLGVDVAVGGMEQRKIHMLARELLPKKVVCIHNPVLTGLDGE		Yes
071	Trimethyl-tyr		015_003	Y32L L65V F108W Q109M D158G I159A	MDEFEMIKRNTSEIISEEELREVLKKDEKSALIGFEPSGKIHLGHYLQIKKMIDLQNAGFDIIIVLADLHAYLNQKGELDEIRKIGDYNKKVFEAMGLKAKYVYGSEWMLDKDYTLNVYRLALKTTLKRARRSMELIAREDENPKVAEVIYPIMQVNGAHYLGVDVAVGGMEQRKIHMLARELLPKKVVCIHNPVLTGLDGE		Yes
